# Quantifying the massive pleiotropy of microRNA: a human microRNA-disease causal association database generated with ChatGPT

**DOI:** 10.1101/2024.07.08.602488

**Authors:** K. Rowan Wang, Julian Hecker, Michael J. McGeachie

## Abstract

MicroRNAs (miRNAs) are recognized as key regulatory factors in numerous human diseases, with the same miRNA often involved in several diseases simultaneously or being identified as a biomarker for dozens of separate diseases. While of evident biological importance, miRNA pleiotropy remains poorly understood, and quantifying this could greatly aid in understanding the broader role miRNAs play in health and disease. To this end, we introduce miRAIDD (miRNA Artificial Intelligence Disease Database), a comprehensive database of human miRNA-disease causal associations constructed using large language models (LLM). Through this endeavor, we provide two entirely novel contributions: 1) we systematically quantify miRNA pleiotropy, a property of evident translational importance; and 2) describe biological and bioinformatic characteristics of miRNAs which lead to increased pleiotropy. Further, we provide our code, database, and experience using AI LLMs to the broader research community.
