## Supplemental Table 3 for "Quantifying the massive pleiotropy of microRNA: a human microRNA-disease causal association database generated with ChatGPT"

mir	diseases	num_diseases	num_papers	conservation	num_in_name	avg_expres	max_expres	num_tissues	miRbase_year	percent_cancer	num_targets	miranda_targets	targetscan_targets	mirdb_targets	num_diseases_thresh_2	paper_resids	no_paper_lr_pred	full_lr_pred	years_resids	full_resids
hsa-let-7a-2	Lung Neoplasms	1	25	401	7	8503.234814814814	152838.8	15	2001	1.0	172	1290	917	264	0	8.15013784743839	8.973522208552126	9.239859296310687	12.085459897149503	1.8181491217865673
hsa-let-7f-1	Medulloblastoma|Prostatic Neoplasms	2	23	401	7	12035.682592592591	211874.2	15	2001	1.0	378	3471	614	786	0	6.958806651887141	9.590609927048188	10.086845825718656	11.085459897149503	1.7843862507017445
hsa-let-7f-2		0	11	401	7	12884.22962962963	213195.7	15	2001	0.0	408	1939	622	389	0	7.810819478579647	6.482744291285049	6.473974976056183	13.085459897149503	1.4285015670661938
hsa-mir-92a-2	Liver Neoplasms|Carcinoma, Hepatocellular	2	19	212	92	6808.285185185185	125146.4	15	2002	1.0	478	892	2184	216	0	6.576144260784643	9.088712661515045	9.154872493609364	11.089403827802098	1.5787436014320306
hsa-mir-103a-2	Prostatic Neoplasms	1	2	94	103	1948.634814814815	23898.4	15	2002	1.0	734	1445	1001	146	0	5.949829098599026	7.382891231482968	7.693455198889931	12.089403827802098	1.4769305219845588
hsa-mir-199a-1	Ovarian Neoplasms	1	5	86	199	796.2577777777777	8762.0	15	2003	1.0	0	0	0	0	1	6.2368258919259	6.859150528900901	7.042366490729522	12.093347758454692	1.3332658888424584
hsa-mir-30c-1	Liver Neoplasms|Prostatic Neoplasms|Carcinoma, Hepatocellular	3	22	178	30	386.7540740740741	5161.6	15	2002	1.0	1141	1443	1503	114	0	5.863141054111518	8.956657523639471	9.312572812292142	10.089403827802098	1.392887706228372
hsa-mir-302d	Inflammatory Bowel Diseases|Breast Neoplasms|Osteoarthritis|Macular Degeneration	4	45	49	302	0.0596296296296296	5.0	6	2004	0.25	1140	2705	1306	540	2	7.063449802950881	9.41460802208449	9.816387663355467	9.097291689107289	1.2834029977714354
hsa-mir-369	Liver Neoplasms|Lung Neoplasms|Stomach Neoplasms|Colorectal Neoplasms|Glioblastoma|Prostatic Neoplasms|Neoplasm Invasiveness|Neoplasm Recurrence, Local|Primary Ovarian Insufficiency|Brain Neoplasms|Carcinoma, Hepatocellular|Carcinogenesis|Thyroid Cancer, Papillary|Carcinoma, Non-Small-Cell Lung	14	57	237	369	141.20222222222225	8423.6	15	2004	0.714285714285714	961	2812	569	271	7	-1.7885630237416237	21.11959779572529	21.125082263361413	-0.902708310892713	1.5721702997510927
hsa-mir-452	Liver Neoplasms|Stomach Neoplasms|Lung Neoplasms|Glioma|Cell Transformation, Neoplastic|Hypersensitivity|Kidney Neoplasms|Prostatic Neoplasms|Carcinoma, Renal Cell|Precursor T-Cell Lymphoblastic Leukemia-Lymphoma|Lymphatic Metastasis|Asthma|Neoplasm Invasiveness|Breast Neoplasms|Carcinoma, Hepatocellular|Carcinogenesis|Colorectal Neoplasms|Carcinoma, Non-Small-Cell Lung	18	82	11	452	66.75888888888889	3302.3	15	2005	0.611111111111111	1244	2937	1713	319	13	-3.3969230793510103	32.46978853841458	31.759779012097272	-4.898764380240118	3.036135597366711
hsa-mir-511	Retinoblastoma|Stomach Neoplasms|Liver Neoplasms|Colitis|Prostatic Neoplasms|Bone Neoplasms|Osteosarcoma|Asthma|Neoplasm Invasiveness|Breast Neoplasms|Adenocarcinoma|Adenocarcinoma of Lung|Carcinoma, Hepatocellular|Carcinoma, Squamous Cell|Lung Neoplasms|Colorectal Neoplasms|Retinal Neoplasms	17	59	125	511	8.41888888888889	380.3	15	2005	0.823529411764706	779	2293	1539	452	9	-4.597231828190374	24.037544467020385	23.91586012454228	-3.8987643802401184	1.5260048211581958
hsa-mir-181d	Stomach Neoplasms|Lung Neoplasms|Diabetes, Gestational|Glioma|Femur Head Necrosis|Glioblastoma|Osteosarcoma|Obesity|Carcinoma, Non-Small-Cell Lung|Neoplasm Invasiveness|Breast Neoplasms|Diabetic Retinopathy|Brain Neoplasms|Carcinogenesis|Colorectal Neoplasms|Bone Neoplasms|Pancreatic Neoplasms	17	81	163	181	99.10333333333334	2230.1	15	2005	0.588235294117647	1250	2796	1847	656	8	-2.4925886771266352	23.554228605919555	23.392546753692944	-3.8987643802401184	1.4105341909673506
hsa-mir-518d	Liver Neoplasms	1	11	198	518	12.765185185185189	704.4	10	2005	1.0	165	962	1267	105	0	6.810819478579647	6.429767420218265	6.992918990987292	12.101235619759882	1.3223551529915283
hsa-mir-522	Stomach Neoplasms|Lung Neoplasms|Liver Neoplasms|Endometrial Neoplasms|Glioblastoma|Osteosarcoma|Neoplasm Metastasis|Neoplasm Invasiveness|Breast Neoplasms|Colonic Neoplasms|Carcinoma, Ovarian Epithelial|Brain Neoplasms|Carcinoma, Hepatocellular|Carcinogenesis|Colorectal Neoplasms|Carcinoma, Non-Small-Cell Lung|Ovarian Neoplasms	17	36	198	522	208.23	13008.8	13	2005	0.823529411764706	3266	2502	1426	263	7	-6.797540577029739	25.16962278287111	24.47520625044852	-3.8987643802401184	1.6494261844388147
hsa-mir-500a	Stomach Neoplasms|Liver Neoplasms|Glomerulonephritis, Membranous|Acute Kidney Injury|Glioblastoma|Neoplasm Metastasis|Neoplasm Invasiveness|Breast Neoplasms|Brain Neoplasms|Carcinoma, Hepatocellular|Lung Neoplasms|Colorectal Neoplasms|Carcinoma, Non-Small-Cell Lung	13	44	39	500	107.51185185185186	2493.2	15	2005	0.692307692307692	1002	1872	1462	200	8	-2.032215794824744	22.12373530876465	21.726197694729755	0.1012356197598816	1.9254611158606192
hsa-mir-545	Endometrial Neoplasms|Adenocarcinoma|Carcinoma, Hepatocellular|Lung Neoplasms|Bone Neoplasms|Ovarian Neoplasms|Pneumonia|Liver Neoplasms|Neoplasm Invasiveness|Colonic Neoplasms|Carcinoma, Ovarian Epithelial|Uterine Cervical Neoplasms|Carcinoma, Pancreatic Ductal|Pancreatic Neoplasms|Carcinogenesis|Thyroid Neoplasms|Colorectal Neoplasms|Retinoblastoma|Stomach Neoplasms|Osteosarcoma|Triple Negative…	26	63	40	545	3.966296296296296	139.1	13	2005	0.807692307692308	1320	5033	1638	689	13	-13.214569437087878	33.88094915876433	33.30137436996737	-12.898764380240118	1.6110696701501765
hsa-mir-559	Liver Neoplasms|Carcinoma, Hepatocellular|Lung Neoplasms|Thyroid Cancer, Papillary|Ovarian Neoplasms	5	11	3	559	0.0051851851851851	0.5	1	2006	1.0	340	3813	301	544	2	2.8108194785796474	10.6961673434608	11.000267900018612	8.105179550412476	1.3239767113241283
hsa-mir-598	Stomach Neoplasms|Glioblastoma|Neoplasm Metastasis|Neoplasm Invasiveness|Brain Neoplasms|Lung Neoplasms|Colorectal Neoplasms|Carcinoma, Non-Small-Cell Lung|Ovarian Neoplasms	9	27	10	598	53.70777777777778	3182.8	15	2006	0.777777777777778	235	209	773	12	6	0.3414690429896403	16.13561121771663	15.793094992472945	4.105179550412476	1.4989163346887955
hsa-mir-1271	Leukemia, Myeloid, Acute|Endometrial Neoplasms|Hepatitis B|Prostatic Neoplasms|Carcinoma, Hepatocellular|Lung Neoplasms|Ovarian Neoplasms|Liver Neoplasms|Neoplasm Invasiveness|Colonic Neoplasms|Carcinoma, Ovarian Epithelial|Liver Neoplasms, Experimental|Pancreatic Neoplasms|Carcinogenesis|Colorectal Neoplasms|Thyroid Cancer, Papillary|Thyroid Neoplasms|Stomach Neoplasms|Glioblastoma|Brain Neoplas…	25	80	13	1271	64.91666666666667	10487.8	15	2006	0.76	680	731	3193	473	17	-10.588254274902258	37.87194591217342	36.82434508960878	-11.894820449587524	2.609076425613142
hsa-mir-1301	Kidney Neoplasms|Prostatic Neoplasms|Breast Neoplasms|Carcinoma, Hepatocellular|Bone Neoplasms|Carcinoma, Squamous Cell|Mouth Neoplasms|Liver Neoplasms|Carcinoma, Renal Cell|Neoplasm Invasiveness|Carcinogenesis|Colorectal Neoplasms|Thyroid Neoplasms|Thyroid Cancer, Papillary|Stomach Neoplasms|Esophageal Squamous Cell Carcinoma|Osteosarcoma|Leukemia, Myelogenous, Chronic, BCR-ABL Positive|Laryngea…	19	58	7	1301	64.12185185185186	2001.3	14	2006	0.894736842105263	1027	842	2147	150	11	-6.692897425965999	27.715053731822607	26.988691070306885	-5.894820449587524	1.7627281160257082
hsa-mir-1915	Stomach Neoplasms|Carcinoma|Neoplasm Invasiveness|Lung Neoplasms|Colorectal Neoplasms|Carcinoma, Non-Small-Cell Lung	6	32	2	1915	93.0337037037037	13079.7	5	2008	0.833333333333333	643	989	2616	192	4	3.819797031867763	13.489336386881824	13.481979283577871	7.113067411717665	1.6509206740645632
hsa-mir-451b		0	3	22	451	0.1155555555555555	8.7	4	2011	0.0	245	0	910	168	0	7.045494696374651	9.56649384192924	7.187490847082145	13.124899203675447	1.585940936797601
